# Endothelial regulatory circuits control cranial neural crest migration and plasticity

**DOI:** 10.1101/2024.09.17.613303

**Authors:** Zhiyuan Hu, Sarah Mayes, Weixu Wang, José M. Santos-Pereira, Fabian Theis, Tatjana Sauka-Spengler

**Affiliations:** MRC Weatherall Institute of Molecular Medicine, Radcliffe Department of Medicine, University of Oxford; Oxford, United Kingdom; Medical Research Institute, Frontier Science Center for Immunology and Metabolism, Wuhan University; Wuhan, China; Institute of Computational Biology, Helmholtz Center Munich; Munich, Germany; Stowers Institute for Medical Research; Kansas City, MO, USA; MRC WIMM Centre for Computational Biology, MRC Weatherall Institute of Molecular Medicine, University of Oxford, Oxford, United Kingdom

**Keywords:** Cranial neural crest, ETS transcription factors, neural crest migration, neural crest plasticity, epithelial-to-mesenchymal transition, gene regulatory network, spatial transcriptomics, single-cell multi-omics, in silico perturbation

## Abstract

The cranial neural crest (NC) is a migratory embryonic population ideal for studying cell plasticity, motility, and fate establishment. Although NC migration has been linked to changes in cell adhesion, polarity, and signaling, the gene regulatory circuitry governing these processes remained obscure. Using time-resolved single-cell multi-omics, spatial transcriptomics, and gene regulatory network reconstruction, we identified ten programs underlying 23 NC cell states and three spatial trajectories. Using in silico perturbation and systematic CRISPR/Cas9-mediated Perturb-seq, we uncovered novel lineage drivers and an endothelial-like program controlling NC migration, distinct from the epithelial-to-mesenchymal transition (EMT) program. We show that endothelial-like regulons (*fli1a, elk3*) drive migration through direct or tiered activation via the “FOX:ETS-Ebf3a*-*targets” axis, while ETS suppressors (*erf*, *erfl3*) maintain cell plasticity. Using the newly developed SyncReg tool, we identify functional redundancy among ETS regulons, which has thus far obscured their critical roles in NC migration, and we quantify their synergy with retinoic acid receptors, also essential for this process. Our GRN model, combined with novel velocity-embedded simulations, accurately predicted the functions of all major regulons, which were confirmed by in vivo functional perturbations. This study provides a comprehensive, validated cranial NC regulatory landscape, resolving heterogeneous regulatory circuits underlying NC cell motility and plasticity.
