## Supplementary material for "Endothelial regulatory circuits control cranial neural crest migration and plasticity": Table_S1_Sample information

### Sheet: Sheet1
Platform	Sample_Description	Stage	Genotype	Batch	Tissue
10x multiome	citrine, wild type, 18-22ss	18-22ss	Wild type	scmo_s1	Cells isolated by FACS
10x multiome	double positive, foxd3 mutant, 12-16ss	12-16ss	foxd3 mutant	scmo_s2	Cells isolated by FACS
10x multiome	citrine, wild type, 12-16ss	12-16ss	Wild type	scmo_s3	Cells isolated by FACS
10x multiome	double positive, foxd3 mutant, 6-10ss	6-10ss	foxd3 mutant	scmo_s4	Cells isolated by FACS
10x multiome	citrine, wild type, 6-10ss	6-10ss	Wild type	scmo_s5	Cells isolated by FACS
10x multiome	double positive, foxd3 mutant, 18-22ss	18-22ss	foxd3 mutant	scmo_s6	Cells isolated by FACS
10x multiome	citrine, wild type, 18-22ss	18-22ss	Wild type	scmo_s7	Cells isolated by FACS
10x multiome	mixed, 75epiboly-4ss	75epiboly-4ss	mixed	scmo_s8	Cells isolated by FACS
Smart-seq3 (ref 44)	Smart-seq3 384 plate1	21ss	mixed	nc01	Cells isolated by FACS
Smart-seq3 (ref 44)	Smart-seq3 384 plate2	6ss, 21ss	mixed	nc02	Cells isolated by FACS
Smart-seq3 (ref 44)	Smart-seq3 384 plate3	12ss	mixed	nc03	Cells isolated by FACS
Smart-seq3 (ref 44)	Smart-seq3 384 plate4	21ss, 10ss, epiboly	mixed	nc04	Cells isolated by FACS
Smart-seq3 (ref 44)	Smart-seq3 384 plate5	epiboly, 6ss, 10ss	mixed	nc05	Cells isolated by FACS
Smart-seq3 (ref 44)	Smart-seq3 384 plate6	17ss, 3ss	mixed	nc06	Cells isolated by FACS
Smart-seq3 (ref 44)	Smart-seq3 384 plate7	epiboly, 6ss, 10ss	mixed	nc07	Cells isolated by FACS
Smart-seq3 (ref 44)	Smart-seq3 384 plate8	12ss, 17ss	mixed	nc08	Cells isolated by FACS
Perturb-seq	Perturb-seq lib 1	20-21ss	mitfa_inhouse/tfec (14); fli1a/erf/erfl3 (12); Cherry (10)	p1	Cells isolated by FACS
Perturb-seq	Perturb-seq lib 2	20-21ss	erf/erfl3 (60)	p2	Cells isolated by FACS
Perturb-seq	Perturb-seq lib 3	20-21ss	tfec (43); mitfa (41); rxraa (42); rarga (62); nr2f5 (34)	p3	Cells isolated by FACS
Perturb-seq	Perturb-seq lib 5	20-21ss	etv2 (60); fli1a/elk3 (64); tfec/mitfa/bhlhe40 (50)	p5	Cells isolated by FACS
Perturb-seq	Perturb-seq lib 6	20-21ss	tfec/mitfa (58); elk3 (11)	p6	Cells isolated by FACS
Perturb-seq	Perturb-seq lib 8	20-21ss	tfec/mitfa/tfeb (76); fli1a/etv2 (3)	p8	Cells isolated by FACS
Perturb-seq	Perturb-seq lib 9	20-21ss	fli1a/etv2 (41); smarcc1a (42); cherry (30)	p9	Cells isolated by FACS
Perturb-seq	Perturb-seq lib 10	20-21ss	elk3 (18); fli1a (60); erf (52)	p10	Cells isolated by FACS
Perturb-seq	Perturb-seq lib 11	20-21ss	nr2f2 (64); ets1 (42); elf1 (50); ebf3a (24); cherry (37)	p11	Cells isolated by FACS
Perturb-seq	Perturb-seq lib 12	20-21ss	tead1a/b (80); bach2a/bach2b (80); ebf1b/3a (80)	p12	Cells isolated by FACS
Perturb-seq	Perturb-seq lib 13	20-21ss	tead1a/b (80); bach2a/bach2b (80); ebf1b/3a (80)	p13	Cells isolated by FACS
Perturb-seq	Perturb-seq lib 14	9-10ss	erf/erfl3 (68); fli1a/elk3 (83); cherry (40)	p14	Cells isolated by FACS
Perturb-seq	Perturb-seq lib 15	12-14ss	erf/erfl3; fli1a/elk3; cherry	p15	Cells isolated by FACS
MERSCOPE	Merscope run 1	10-12ss, 21ss	Wild type	fish_MS1	Whole embryo (deyolked)
MERSCOPE	Merscope run 2	4ss, 21ss	mixed	fish_MS2	Whole embryo (deyolked)
MERSCOPE	Merscope run 3	21ss	fli1a/elk3 KO, erf/erfl3 KO	fish_MS3	Whole embryo (deyolked)
