## Supplementary material for "Endothelial regulatory circuits control cranial neural crest migration and plasticity": Table_S3_NC GRN

### Sheet: Sheet1
Regulons	dNC_nohox	Mutant_hox3	NC_trunk	mNC_arch2	mNC_nohox	Pigment_gch2_high	mNC_head_mesenchymal	NPB_nohox_cycling	Mutant_nohox_12_22ss	Pigment_sox6_high	Mutant_nohox_cycling	NPB_hox3	Mutant_hox2	mNC_arch1	Mutant_pigment	Mutant_nohox_early	NPB_hox2	dNC_nohox_cycling	NPB_nohox	dNC_hox34	mNC_hox34	mNC_vagal	dNC_hoxa2b
ENSDARG00000063555_+_+_(41g)	0.27752	0.196778	0.198602	0.240377	0.257894	0.188286	0.228449	0.225587	0.203971	0.214388	0.234673	0.22125	0.195369	0.239056	0.191086	0.222712	0.217908	0.241286	0.219561	0.214031	0.225747	0.195784	0.240295
FO834857.1_+_+_(12g)	0.287417	0.205047	0.197922	0.228822	0.251586	0.18345	0.215983	0.212382	0.202957	0.205729	0.214765	0.235328	0.195184	0.230007	0.184958	0.230554	0.218017	0.233867	0.21803	0.233245	0.234092	0.193911	0.237828
alx4a_-_+_(146g)	0.29579	0.198244	0.204779	0.221541	0.240856	0.19646	0.211061	0.230272	0.217557	0.21804	0.221622	0.226493	0.199737	0.223942	0.196273	0.259055	0.221609	0.23825	0.228911	0.211766	0.216404	0.193775	0.234152
arnt2_+_+_(27g)	0.272783	0.209438	0.20501	0.233417	0.250537	0.187586	0.229145	0.215873	0.219057	0.21128	0.234821	0.219565	0.207928	0.238583	0.195768	0.242386	0.222061	0.223243	0.21669	0.212177	0.218483	0.192095	0.232735
arntl1b_-_+_(34g)	0.245651	0.202647	0.201765	0.239285	0.248239	0.223571	0.241562	0.207501	0.215575	0.257434	0.248278	0.207356	0.213337	0.256634	0.216109	0.219301	0.201897	0.21054	0.213017	0.196325	0.229571	0.202271	0.209293
atf1_+_+_(28g)	0.289467	0.197923	0.199516	0.225746	0.249964	0.189812	0.219591	0.230528	0.209125	0.213094	0.225773	0.224305	0.199351	0.228533	0.193323	0.240364	0.219463	0.240756	0.234148	0.209657	0.213183	0.191538	0.235735
atf3_+_+_(43g)	0.255111	0.213863	0.200908	0.242584	0.263816	0.198501	0.242671	0.198693	0.228793	0.23296	0.254347	0.204599	0.219631	0.254666	0.211438	0.219308	0.192552	0.214296	0.19717	0.205031	0.241145	0.200441	0.20843
bach1a_+_+_(17g)	0.215436	0.197696	0.191441	0.222746	0.254636	0.276297	0.195651	0.177124	0.204193	0.352857	0.220795	0.185142	0.204518	0.235494	0.252366	0.186941	0.176844	0.188069	0.177461	0.186956	0.246736	0.224395	0.191753
bach1b_+_+_(22g)	0.211911	0.205757	0.187529	0.225267	0.249666	0.268795	0.213312	0.178658	0.218481	0.327784	0.234216	0.19626	0.215509	0.239512	0.24179	0.18907	0.180613	0.185252	0.182231	0.217358	0.240082	0.205069	0.192135
bach2a_+_+_(85g)	0.271226	0.201776	0.193326	0.25439	0.283226	0.200692	0.235023	0.195857	0.207885	0.242201	0.230675	0.204904	0.196874	0.256345	0.199022	0.211479	0.196234	0.220241	0.196254	0.211475	0.250663	0.203501	0.22376
bach2b_+_+_(312g)	0.266968	0.210775	0.199682	0.241913	0.267256	0.190153	0.239462	0.205139	0.228725	0.223038	0.244716	0.209735	0.213389	0.247564	0.202415	0.231011	0.202426	0.220051	0.201892	0.207867	0.235573	0.198564	0.219966
bach2b_-_+_(137g)	0.244706	0.202825	0.201498	0.239837	0.248795	0.225297	0.241843	0.206173	0.216206	0.259642	0.24947	0.205943	0.213818	0.257542	0.217583	0.218744	0.200961	0.209493	0.211306	0.195484	0.229771	0.20198	0.208518
bhlhe40_+_+_(311g)	0.226441	0.194138	0.188719	0.212835	0.243287	0.325046	0.215388	0.186352	0.20672	0.355792	0.220208	0.18902	0.202037	0.225917	0.252377	0.202245	0.185356	0.193354	0.189102	0.186126	0.219531	0.210006	0.194555
bhlhe41_+_+_(120g)	0.234714	0.191185	0.186848	0.211228	0.239546	0.327428	0.207148	0.187934	0.205478	0.355594	0.213497	0.192329	0.195294	0.222499	0.252914	0.20575	0.185929	0.196767	0.191234	0.189777	0.219284	0.205179	0.196369
cdx1a_+_+_(15g)	0.251622	0.182238	0.262578	0.189938	0.207555	0.183271	0.185133	0.231842	0.192957	0.190677	0.19032	0.262924	0.179617	0.190364	0.178083	0.223096	0.247465	0.212115	0.280005	0.199454	0.1912	0.184479	0.225087
creb1a_+_+_(69g)	0.270901	0.196445	0.199979	0.232265	0.255993	0.194832	0.231984	0.235285	0.206502	0.216363	0.235633	0.22319	0.196114	0.236603	0.193266	0.23054	0.216998	0.244429	0.225431	0.208724	0.216931	0.193736	0.233553
creb1b_+_+_(67g)	0.272098	0.194208	0.202427	0.227816	0.257592	0.19426	0.226744	0.239274	0.204141	0.212026	0.232601	0.224864	0.19334	0.228952	0.191893	0.23393	0.219882	0.250594	0.220952	0.210829	0.215223	0.192265	0.239229
crema_+_+_(23g)	0.230424	0.215618	0.210788	0.248516	0.269916	0.194416	0.247519	0.193482	0.244443	0.225346	0.268817	0.200987	0.226693	0.263367	0.208216	0.212224	0.1849	0.201622	0.185995	0.195884	0.242216	0.205002	0.199697
crema_-_+_(25g)	0.278994	0.19625	0.197747	0.23052	0.243138	0.203534	0.229518	0.224903	0.208155	0.228211	0.233872	0.220799	0.200185	0.240582	0.201027	0.239317	0.213738	0.230851	0.231239	0.20766	0.219191	0.195012	0.227264
ctcf_+_+_(148g)	0.277331	0.19337	0.198602	0.236276	0.253919	0.193246	0.231664	0.233695	0.198537	0.218205	0.232935	0.223279	0.192366	0.241748	0.191445	0.224934	0.216061	0.245433	0.229794	0.21101	0.219582	0.194159	0.234887
dmbx1a_+_+_(83g)	0.294562	0.202429	0.201605	0.202777	0.221872	0.183645	0.213268	0.25448	0.254344	0.194594	0.231443	0.218952	0.205769	0.207091	0.191754	0.296869	0.215283	0.23428	0.239721	0.195871	0.19915	0.182574	0.212654
dmbx1b_+_+_(35g)	0.231459	0.188025	0.20249	0.184234	0.196121	0.17401	0.207865	0.298992	0.245514	0.180584	0.210658	0.232125	0.185221	0.187011	0.178491	0.349873	0.236393	0.199396	0.255662	0.184933	0.188549	0.180551	0.200443
e2f3_+_+_(33g)	0.274734	0.198917	0.199652	0.240775	0.262412	0.185382	0.230376	0.226207	0.209359	0.20619	0.241773	0.217804	0.198678	0.236509	0.192333	0.229094	0.213452	0.240634	0.213871	0.208535	0.221813	0.191055	0.234735
e2f4_+_+_(167g)	0.286877	0.194475	0.197177	0.238075	0.255599	0.195208	0.225201	0.22477	0.20096	0.222091	0.229873	0.221215	0.19453	0.241888	0.195048	0.230749	0.216252	0.240616	0.228673	0.211406	0.220395	0.194737	0.236695
e2f7_+_+_(36g)	0.242103	0.196316	0.196429	0.245816	0.26839	0.200052	0.259387	0.221486	0.20259	0.221444	0.255758	0.20739	0.192803	0.257619	0.192869	0.198699	0.203741	0.233881	0.212387	0.199953	0.225923	0.198707	0.223874
e4f1_+_+_(46g)	0.276223	0.196261	0.197739	0.232227	0.260221	0.181377	0.229978	0.231968	0.210713	0.206977	0.241282	0.221138	0.193381	0.23409	0.188467	0.230981	0.215503	0.246894	0.220911	0.211068	0.220195	0.195067	0.238423
ebf1b_+_+_(226g)	0.292285	0.202965	0.200289	0.231673	0.249263	0.187274	0.218738	0.221038	0.218281	0.210928	0.22862	0.223959	0.206462	0.230293	0.196406	0.250127	0.221196	0.233943	0.221995	0.213318	0.218683	0.192365	0.237382
ebf3a.1_+_+_(46g)	0.234248	0.207797	0.190763	0.260478	0.283167	0.19229	0.289476	0.190621	0.22447	0.225774	0.257101	0.190285	0.214243	0.288032	0.200242	0.215404	0.191986	0.200564	0.189281	0.188301	0.224494	0.18977	0.203729
ebf3a.1_-_+_(50g)	0.286817	0.2033	0.201222	0.22018	0.248987	0.205302	0.212461	0.219219	0.220309	0.229766	0.231655	0.221482	0.204753	0.221421	0.207505	0.24689	0.212715	0.234716	0.216093	0.213118	0.22746	0.197903	0.227623
ebf3a_+_+_(320g)	0.280225	0.202335	0.199352	0.239698	0.259977	0.185565	0.232123	0.21578	0.21685	0.210327	0.234047	0.217817	0.203655	0.241079	0.195099	0.239907	0.218828	0.228151	0.215749	0.21351	0.225711	0.193633	0.23823
ebf3b_+_+_(20g)	0.280212	0.19543	0.210736	0.217727	0.235496	0.184224	0.218203	0.238432	0.225191	0.20217	0.228377	0.218426	0.199915	0.222151	0.194978	0.262978	0.218628	0.234235	0.226301	0.208164	0.205995	0.1897	0.230176
egr1_+_+_(23g)	0.242117	0.212405	0.190448	0.255272	0.272587	0.188536	0.251587	0.192163	0.235463	0.220406	0.263337	0.196163	0.224811	0.259813	0.207552	0.217066	0.193304	0.206749	0.190765	0.205101	0.236163	0.194186	0.21164
egr2a_+_+_(71g)	0.240134	0.210876	0.199137	0.245816	0.253554	0.211783	0.249149	0.20045	0.229161	0.246345	0.263305	0.200599	0.225971	0.260489	0.218315	0.215627	0.195569	0.207099	0.200947	0.195451	0.231021	0.19797	0.206003
egr2a_-_+_(81g)	0.286309	0.200407	0.197418	0.233125	0.254471	0.198037	0.223509	0.220158	0.213254	0.220223	0.227329	0.222264	0.199173	0.234712	0.193716	0.242925	0.218727	0.232387	0.223488	0.213193	0.223818	0.194756	0.232732
egr2b_+_+_(53g)	0.262988	0.215224	0.205368	0.237452	0.253367	0.188375	0.229911	0.197009	0.225391	0.219347	0.238094	0.218001	0.214058	0.236182	0.202904	0.225448	0.206967	0.214233	0.196623	0.241847	0.246048	0.19875	0.227345
egr2b_-_+_(27g)	0.253706	0.207884	0.198256	0.245467	0.258649	0.212274	0.243528	0.205168	0.225404	0.249004	0.254078	0.200106	0.216202	0.256188	0.215739	0.224493	0.196808	0.213055	0.204282	0.190702	0.229985	0.198285	0.206477
egr4_+_+_(27g)	0.238376	0.21381	0.198148	0.253791	0.257913	0.205514	0.252195	0.193608	0.230447	0.23983	0.261412	0.199635	0.227856	0.266387	0.213699	0.209555	0.192659	0.202991	0.195688	0.200739	0.235177	0.197664	0.205979
elf1_+_+_(181g)	0.238349	0.209429	0.199473	0.248449	0.273184	0.214268	0.251033	0.191099	0.225333	0.257336	0.250569	0.196266	0.217023	0.263941	0.21676	0.209476	0.190068	0.202644	0.190027	0.196485	0.244493	0.205942	0.202191
elf1_-_+_(94g)	0.283858	0.194237	0.194092	0.239907	0.265225	0.194635	0.240867	0.218456	0.207387	0.219833	0.238427	0.212391	0.194327	0.248644	0.194777	0.229378	0.208314	0.236165	0.21995	0.207998	0.223473	0.193779	0.231062
elf2a_-_+_(10g)	0.226967	0.207078	0.20309	0.244072	0.256218	0.218559	0.261949	0.197951	0.223554	0.25551	0.262554	0.199273	0.219685	0.265502	0.217208	0.208656	0.19418	0.200233	0.202881	0.188688	0.230337	0.202949	0.199472
elk3_+_+_(191g)	0.256117	0.202595	0.19461	0.251447	0.286742	0.203717	0.262987	0.192338	0.217281	0.242027	0.244213	0.195571	0.20452	0.264882	0.206242	0.21219	0.191266	0.21256	0.190074	0.200541	0.24038	0.20151	0.212082
erf_+_+_(26g)	0.268496	0.203141	0.200504	0.244345	0.272194	0.188497	0.253903	0.209446	0.219826	0.217592	0.240926	0.21133	0.204876	0.253283	0.194124	0.230777	0.201578	0.223033	0.207051	0.204939	0.228643	0.195908	0.219062
esrra_-_+_(12g)	0.267335	0.217205	0.192312	0.229392	0.254639	0.17673	0.24063	0.212945	0.243897	0.202354	0.271001	0.209501	0.224187	0.235635	0.205763	0.247652	0.203502	0.222861	0.203463	0.203977	0.216723	0.186447	0.217449
esrrga_+_+_(30g)	0.26258	0.205452	0.190399	0.289017	0.250543	0.187818	0.2304	0.203601	0.210729	0.206645	0.225503	0.204946	0.211121	0.273092	0.189576	0.224256	0.213973	0.213969	0.199652	0.203762	0.231648	0.190409	0.229042
esrrga_-_+_(43g)	0.238701	0.207915	0.201308	0.237911	0.259816	0.217621	0.250027	0.20222	0.225403	0.253434	0.258141	0.202774	0.218842	0.258078	0.218031	0.217661	0.196468	0.206041	0.202994	0.194406	0.233864	0.202513	0.203105
ets1_+_+_(182g)	0.26206	0.209905	0.197638	0.248508	0.273681	0.195013	0.240418	0.196505	0.223728	0.234291	0.245189	0.203962	0.212798	0.253667	0.208463	0.218635	0.195021	0.216565	0.195299	0.206725	0.243297	0.202974	0.216385
etv2_+_+_(26g)	0.204664	0.191852	0.190251	0.219763	0.247571	0.18162	0.428913	0.196986	0.216887	0.20313	0.234191	0.179869	0.206086	0.26207	0.188582	0.220625	0.194877	0.18664	0.183609	0.172284	0.199313	0.179912	0.18267
etv4_+_+_(47g)	0.262214	0.205644	0.199045	0.246318	0.265271	0.186368	0.248344	0.211515	0.219375	0.204536	0.242755	0.211676	0.204336	0.247669	0.193291	0.236427	0.220988	0.216909	0.206753	0.20883	0.226079	0.191859	0.235263
etv4_-_+_(56g)	0.243874	0.204214	0.200817	0.24081	0.252412	0.224023	0.242392	0.203872	0.21782	0.261635	0.249646	0.204302	0.215683	0.258133	0.217577	0.217117	0.198378	0.209031	0.207916	0.195483	0.231653	0.203515	0.207632
etv5b_-_+_(14g)	0.238185	0.201395	0.196579	0.23682	0.257146	0.238812	0.242409	0.197736	0.214461	0.285469	0.242827	0.19786	0.212557	0.257201	0.222457	0.211512	0.193798	0.203419	0.202832	0.190611	0.233818	0.207565	0.200605
fli1a_+_+_(193g)	0.243257	0.201174	0.193559	0.260622	0.290312	0.18895	0.299399	0.192916	0.217574	0.219068	0.255254	0.192439	0.206056	0.280907	0.197448	0.209235	0.190217	0.208154	0.189759	0.193328	0.233361	0.193747	0.203864
fli1a_-_+_(62g)	0.248358	0.208823	0.201837	0.219344	0.241124	0.246249	0.213036	0.204032	0.223012	0.288781	0.235795	0.210919	0.215542	0.227925	0.231437	0.225952	0.19908	0.209326	0.201626	0.202803	0.232786	0.205104	0.209269
fosab_-_+_(19g)	0.242911	0.207493	0.190493	0.247255	0.279292	0.215392	0.242287	0.189564	0.216488	0.262412	0.23969	0.196579	0.209978	0.261463	0.214717	0.206432	0.192092	0.204621	0.189215	0.206673	0.24565	0.206072	0.209685
fosb_+_+_(257g)	0.252668	0.215222	0.197858	0.245509	0.266434	0.194195	0.24626	0.196886	0.237767	0.228742	0.261386	0.200921	0.225469	0.254394	0.212197	0.221569	0.193523	0.211691	0.193358	0.201201	0.236876	0.197384	0.209383
fosl1a_+_+_(68g)	0.238073	0.215371	0.199704	0.247684	0.269826	0.202568	0.258923	0.194526	0.232368	0.241594	0.257961	0.197509	0.22378	0.262132	0.211836	0.214326	0.187839	0.204136	0.190532	0.198383	0.240513	0.200155	0.199598
fosl2_+_+_(140g)	0.252781	0.210673	0.202986	0.2411	0.265924	0.197419	0.257912	0.199975	0.232619	0.229571	0.261697	0.202769	0.218894	0.25688	0.207043	0.219701	0.192087	0.214812	0.195239	0.199841	0.233228	0.200082	0.20618
foxd3_+_+_(127g)	0.300601	0.196663	0.198301	0.227035	0.250776	0.200928	0.21457	0.216091	0.210959	0.227353	0.228138	0.220279	0.199481	0.231359	0.204174	0.239445	0.212218	0.239668	0.222164	0.214287	0.221904	0.196906	0.233206
foxd3_-_+_(351g)	0.231638	0.208935	0.199077	0.24737	0.264506	0.215401	0.260171	0.196962	0.228411	0.253475	0.260826	0.196611	0.220861	0.266337	0.217789	0.21387	0.193281	0.200732	0.195736	0.191182	0.234867	0.200906	0.200475
gabpa_-_+_(37g)	0.220989	0.213442	0.199165	0.244029	0.269911	0.228596	0.255142	0.183312	0.233447	0.276482	0.258847	0.187437	0.225715	0.259847	0.229176	0.201226	0.181917	0.192605	0.18068	0.186856	0.239117	0.209926	0.191027
gatad2ab_+_+_(93g)	0.264837	0.204987	0.199667	0.225775	0.251874	0.226746	0.213815	0.207176	0.21722	0.273823	0.228357	0.21106	0.209062	0.231617	0.220801	0.22823	0.202631	0.218814	0.2078	0.206531	0.234781	0.208148	0.217062
glis2b_+_+_(20g)	0.213147	0.226824	0.215153	0.238496	0.252021	0.180847	0.262512	0.198482	0.262967	0.203953	0.296392	0.20276	0.238626	0.254111	0.20688	0.227592	0.194989	0.190628	0.183447	0.183205	0.220321	0.194993	0.187104
glis2b_-_+_(24g)	0.280172	0.200361	0.206745	0.217485	0.234543	0.196728	0.211747	0.238948	0.224308	0.212969	0.222533	0.23048	0.202398	0.217829	0.198259	0.271712	0.228573	0.232179	0.229526	0.206054	0.209532	0.19238	0.230537
her6_-_+_(10g)	0.241574	0.203673	0.21593	0.193449	0.204385	0.20856	0.202996	0.243395	0.245877	0.223688	0.229065	0.227683	0.220404	0.199028	0.229121	0.292079	0.232943	0.20796	0.218725	0.192958	0.190682	0.187748	0.204773
her9_+_+_(89g)	0.279753	0.199626	0.203037	0.225516	0.243121	0.19607	0.223294	0.227812	0.215278	0.220531	0.232742	0.227652	0.204331	0.23161	0.202362	0.246712	0.219948	0.232591	0.227914	0.211274	0.216694	0.193926	0.230708
hnf1ba_+_+_(78g)	0.248079	0.220033	0.257494	0.215826	0.22815	0.184495	0.216117	0.218546	0.222977	0.209879	0.225142	0.264581	0.211747	0.217069	0.19184	0.241848	0.218113	0.209252	0.216725	0.223106	0.236227	0.210474	0.213503
hnf1bb_+_+_(49g)	0.255852	0.215613	0.214297	0.225136	0.243724	0.196902	0.215047	0.201606	0.219416	0.222319	0.226224	0.23366	0.202852	0.226118	0.20245	0.225099	0.20543	0.214325	0.201093	0.256814	0.261001	0.207641	0.219604
hoxa11a_+_+_(20g)	0.215204	0.194029	0.337144	0.200432	0.217938	0.185499	0.22216	0.187444	0.202193	0.2045	0.203763	0.202633	0.192346	0.212865	0.185972	0.200688	0.183418	0.188245	0.186699	0.188028	0.215384	0.236054	0.185762
hoxa11b_+_+_(52g)	0.216353	0.210604	0.303012	0.247943	0.236757	0.19278	0.238529	0.190093	0.216418	0.219701	0.234604	0.211941	0.213882	0.248084	0.197959	0.206593	0.194832	0.191464	0.192897	0.194858	0.241455	0.244055	0.197505
hoxa2b_+_+_(77g)	0.251501	0.215245	0.203758	0.270956	0.253377	0.191059	0.227614	0.19508	0.212865	0.219307	0.236141	0.214372	0.216368	0.243199	0.199739	0.211681	0.213854	0.212266	0.194895	0.221556	0.251016	0.199126	0.246094
hoxa4a_-_+_(17g)	0.301914	0.205519	0.19361	0.222132	0.242639	0.183985	0.233488	0.229482	0.239144	0.197944	0.239471	0.205961	0.211565	0.224326	0.192089	0.271643	0.211645	0.240017	0.223983	0.191285	0.197733	0.186614	0.224042
hoxa9a_+_+_(68g)	0.198221	0.205809	0.350719	0.235075	0.229329	0.178743	0.237235	0.194191	0.209054	0.194278	0.208103	0.235681	0.203886	0.228425	0.183442	0.206251	0.215968	0.182708	0.198607	0.216592	0.229446	0.238136	0.201945
hoxa9b_+_+_(90g)	0.209529	0.21557	0.325614	0.226757	0.227275	0.192646	0.232076	0.193253	0.224522	0.223232	0.231726	0.226879	0.214154	0.237806	0.201646	0.207951	0.198796	0.18665	0.194	0.192298	0.23661	0.242891	0.201112
hoxb10a_+_+_(26g)	0.183681	0.189206	0.404855	0.190581	0.208535	0.181418	0.244223	0.180841	0.189734	0.200443	0.192827	0.206282	0.197957	0.225428	0.179711	0.182383	0.181704	0.175252	0.180755	0.188802	0.191363	0.23606	0.179451
hoxb1a_+_+_(26g)	0.24452	0.221086	0.233267	0.231381	0.204863	0.173627	0.188592	0.219265	0.215439	0.182837	0.199126	0.243619	0.219154	0.198597	0.179638	0.244958	0.270449	0.206909	0.216774	0.236424	0.211132	0.192081	0.264998
hoxb8a_+_+_(38g)	0.225561	0.232298	0.250976	0.228505	0.240384	0.192735	0.217661	0.191888	0.23302	0.239832	0.241303	0.226804	0.222686	0.231603	0.208632	0.213225	0.197939	0.194595	0.187928	0.207966	0.256504	0.234891	0.200875
hoxb9a_+_+_(95g)	0.22015	0.217452	0.290287	0.227603	0.232404	0.198659	0.224798	0.198926	0.226878	0.237789	0.23885	0.22449	0.213819	0.230883	0.212322	0.220523	0.198039	0.192825	0.194175	0.203656	0.245571	0.244658	0.188458
hoxc10a_+_+_(16g)	0.179194	0.17675	0.431273	0.177041	0.189018	0.174554	0.235244	0.182097	0.182923	0.17616	0.184577	0.1823	0.196578	0.217304	0.174966	0.181185	0.178897	0.174039	0.18135	0.171497	0.177273	0.232668	0.173518
hoxc11a_+_+_(15g)	0.182162	0.175852	0.373879	0.185828	0.198021	0.203818	0.239627	0.181192	0.192276	0.193777	0.203267	0.1935	0.177188	0.233267	0.187926	0.18191	0.192971	0.174594	0.182375	0.176877	0.191096	0.240648	0.197226
hoxc11b_+_+_(35g)	0.197412	0.197054	0.303475	0.239508	0.244392	0.17879	0.267018	0.193333	0.222645	0.201352	0.221297	0.197737	0.2114	0.257918	0.188375	0.206048	0.191563	0.17988	0.201501	0.176534	0.218229	0.211806	0.185711
hoxc13a_+_+_(24g)	0.183153	0.199309	0.332849	0.220412	0.215394	0.173173	0.302956	0.186255	0.195496	0.183927	0.19594	0.198012	0.186785	0.264848	0.174298	0.188224	0.212981	0.174773	0.184299	0.177108	0.1971	0.221016	0.186084
hoxc3a_-_+_(30g)	0.286081	0.204346	0.18591	0.225742	0.254945	0.191861	0.231732	0.223003	0.228731	0.211795	0.238019	0.211834	0.206345	0.230352	0.198687	0.261029	0.21638	0.230055	0.219376	0.208444	0.219975	0.185741	0.227049
hoxc9a_+_+_(52g)	0.226133	0.206848	0.338842	0.219008	0.2272	0.176	0.226611	0.196423	0.205332	0.193097	0.210575	0.235155	0.206007	0.230545	0.180503	0.202573	0.218104	0.196359	0.213171	0.213109	0.223556	0.231475	0.201989
hoxd11a_+_+_(19g)	0.189453	0.197702	0.372799	0.184475	0.193583	0.184353	0.218082	0.179024	0.186091	0.204079	0.197693	0.237	0.192673	0.208739	0.178772	0.188944	0.209062	0.172527	0.181703	0.228646	0.204185	0.281447	0.179656
hoxd12a_+_+_(29g)	0.183053	0.189761	0.361305	0.176971	0.185467	0.18483	0.222538	0.181658	0.176968	0.187492	0.197276	0.23778	0.19036	0.205549	0.177704	0.187806	0.242842	0.171946	0.184293	0.250328	0.179297	0.2215	0.182931
jdp2a_+_+_(148g)	0.224486	0.212667	0.197305	0.249903	0.273355	0.201137	0.282169	0.189989	0.239022	0.239418	0.265529	0.191643	0.225416	0.273415	0.214826	0.208511	0.185582	0.195138	0.186942	0.189952	0.235245	0.198048	0.193002
jdp2a_-_+_(12g)	0.280713	0.195489	0.19641	0.231378	0.245136	0.200309	0.220458	0.223182	0.203281	0.225897	0.224405	0.22256	0.199521	0.232555	0.198383	0.239544	0.219689	0.231672	0.230746	0.212587	0.21837	0.197821	0.238008
jun_+_+_(113g)	0.2465	0.213976	0.204829	0.231195	0.245575	0.204889	0.245631	0.206771	0.244144	0.234068	0.273257	0.204091	0.230525	0.248371	0.219692	0.230803	0.194988	0.210508	0.201028	0.193615	0.223752	0.196	0.202089
jun_-_+_(112g)	0.266717	0.19976	0.19303	0.247513	0.27626	0.209336	0.236948	0.202775	0.20802	0.24798	0.229459	0.207585	0.19941	0.254352	0.203668	0.217301	0.2023	0.22077	0.20448	0.208031	0.239616	0.202326	0.223271
klf15_+_+_(24g)	0.237479	0.188577	0.1849	0.267145	0.287691	0.241217	0.252425	0.183064	0.199685	0.278915	0.226794	0.182928	0.191126	0.279209	0.208294	0.190708	0.182799	0.202305	0.184768	0.186813	0.246739	0.204292	0.211582
klf15_-_+_(12g)	0.265029	0.209096	0.20201	0.229679	0.246615	0.194408	0.234609	0.220849	0.230793	0.21474	0.249205	0.215673	0.217064	0.233703	0.204883	0.250353	0.213951	0.22174	0.215308	0.203881	0.219068	0.190923	0.219301
lef1_+_+_(19g)	0.276604	0.199425	0.194241	0.227388	0.265521	0.225189	0.220956	0.192063	0.222393	0.273713	0.234246	0.195946	0.208659	0.236082	0.22628	0.212378	0.186349	0.221942	0.19754	0.199526	0.240054	0.212702	0.210509
mafa_extended_+_+_(10g)	0.253987	0.221258	0.195892	0.221369	0.229156	0.191802	0.209944	0.208621	0.290927	0.206014	0.271906	0.200107	0.237296	0.218289	0.211153	0.254134	0.188854	0.209187	0.195753	0.193583	0.216194	0.183052	0.193473
mafk_+_+_(94g)	0.266497	0.207712	0.195396	0.243786	0.275929	0.200031	0.248969	0.198507	0.226976	0.234039	0.242219	0.202152	0.210691	0.254024	0.203945	0.222632	0.194469	0.218626	0.194915	0.204929	0.235375	0.199366	0.215883
mitfa_+_+_(407g)	0.226788	0.194778	0.190407	0.213127	0.237767	0.317891	0.219026	0.189603	0.206637	0.348479	0.224572	0.192159	0.202374	0.227795	0.250428	0.205466	0.188348	0.19503	0.193372	0.187882	0.222316	0.209052	0.196083
msx1b_+_+_(29g)	0.248707	0.227775	0.224178	0.214422	0.218133	0.184291	0.202359	0.228986	0.248023	0.208539	0.254961	0.233388	0.239231	0.210964	0.211189	0.26092	0.218271	0.210913	0.221529	0.205956	0.218678	0.192837	0.210961
msx1b_-_+_(37g)	0.308359	0.194487	0.189844	0.23681	0.264322	0.188964	0.239638	0.208105	0.204827	0.215842	0.223687	0.209492	0.194352	0.24232	0.188573	0.232495	0.20705	0.243341	0.215904	0.216311	0.22198	0.192922	0.239048
msx3_+_+_(74g)	0.29218	0.201279	0.211453	0.206849	0.225197	0.189625	0.208522	0.23632	0.233222	0.206188	0.230836	0.230849	0.210411	0.211304	0.200069	0.270913	0.223378	0.234138	0.235778	0.210913	0.207268	0.190644	0.227449
mycb_+_+_(15g)	0.222853	0.202643	0.195489	0.26148	0.26148	0.20455	0.281329	0.188878	0.216892	0.23814	0.264509	0.190687	0.213738	0.288757	0.218739	0.198831	0.185481	0.195213	0.195261	0.18654	0.234206	0.196358	0.193145
nfe2_-_+_(15g)	0.236149	0.207091	0.200684	0.240165	0.252592	0.222031	0.249174	0.202221	0.222955	0.260744	0.254871	0.201682	0.21952	0.258603	0.219342	0.216992	0.195678	0.203621	0.204533	0.192295	0.232061	0.202391	0.202464
nfe2l2a_extended_-_+_(16g)	0.255591	0.213822	0.20284	0.241123	0.259748	0.184703	0.240233	0.207709	0.236083	0.215128	0.257434	0.211221	0.219173	0.247714	0.204061	0.236431	0.201536	0.212847	0.202486	0.205178	0.232343	0.196993	0.213003
nfkb1_+_+_(15g)	0.274162	0.205294	0.206111	0.229831	0.263215	0.177923	0.235199	0.223587	0.223864	0.203055	0.234658	0.219261	0.20417	0.235619	0.193064	0.248994	0.214896	0.228092	0.215545	0.20535	0.223462	0.197105	0.22274
nr2c1_-_+_(13g)	0.24004	0.206521	0.197337	0.244291	0.264891	0.215535	0.244969	0.195305	0.222162	0.258131	0.25845	0.198067	0.219062	0.26139	0.224016	0.208959	0.193631	0.204921	0.198482	0.195716	0.234116	0.205548	0.204495
nr2f1a_+_+_(99g)	0.227252	0.230667	0.208809	0.229955	0.240455	0.187276	0.252478	0.20322	0.270921	0.213391	0.292746	0.202979	0.24911	0.237739	0.217135	0.236134	0.197693	0.197264	0.191726	0.189036	0.217204	0.191389	0.195827
nr2f1b_+_+_(39g)	0.197982	0.230333	0.211019	0.268301	0.227873	0.179905	0.244791	0.191469	0.264089	0.199352	0.281654	0.195399	0.267322	0.261683	0.215569	0.227434	0.20258	0.181069	0.183106	0.17696	0.227081	0.185803	0.195703
nr2f2_+_+_(108g)	0.241902	0.215989	0.194671	0.244392	0.268363	0.192488	0.25897	0.194872	0.241683	0.226176	0.28142	0.195237	0.230942	0.260342	0.216289	0.216883	0.190531	0.207234	0.189596	0.192774	0.229529	0.194425	0.201343
nr2f5_+_+_(49g)	0.303825	0.201397	0.194189	0.222424	0.25872	0.191753	0.223662	0.216445	0.228651	0.215473	0.23865	0.209733	0.206356	0.227977	0.204664	0.250411	0.204283	0.241616	0.211219	0.207042	0.214608	0.191958	0.230833
nr2f5_-_+_(159g)	0.233087	0.205717	0.200512	0.248053	0.261325	0.220186	0.257673	0.198825	0.220194	0.258279	0.254717	0.199716	0.215477	0.267018	0.216302	0.211401	0.194819	0.202732	0.200941	0.192817	0.236459	0.203252	0.202107
nr2f6a_+_+_(48g)	0.239383	0.228712	0.218362	0.223049	0.22752	0.18104	0.240794	0.222211	0.267231	0.199136	0.267958	0.219544	0.237938	0.224226	0.205342	0.257564	0.209174	0.205086	0.203402	0.19686	0.213697	0.193587	0.20637
nr2f6a_-_+_(25g)	0.22403	0.204393	0.193023	0.262071	0.279987	0.21561	0.273223	0.185171	0.216079	0.259441	0.255393	0.188385	0.212929	0.281148	0.212324	0.195766	0.183999	0.195687	0.187311	0.188193	0.249332	0.203841	0.196316
nr2f6b_+_+_(78g)	0.222764	0.226752	0.21203	0.226269	0.242145	0.1957	0.255819	0.205139	0.261897	0.225598	0.284469	0.205411	0.245598	0.245629	0.222142	0.23528	0.197645	0.19423	0.195614	0.184597	0.212882	0.192561	0.193125
nr2f6b_-_+_(59g)	0.284496	0.197665	0.189838	0.247148	0.286866	0.195116	0.241937	0.199901	0.209142	0.228259	0.236099	0.202882	0.194451	0.251183	0.197985	0.21667	0.198514	0.233196	0.199172	0.210087	0.233597	0.197809	0.231975
nr4a1_+_+_(17g)	0.219842	0.21257	0.197606	0.23771	0.253349	0.237005	0.249599	0.187831	0.232163	0.275415	0.265604	0.186937	0.232669	0.26808	0.230344	0.20181	0.182501	0.193154	0.187271	0.182251	0.228917	0.204963	0.186384
nr4a2b_+_+_(33g)	0.28379	0.203861	0.18995	0.246095	0.277076	0.193676	0.2348	0.197167	0.217206	0.22267	0.235527	0.203108	0.204146	0.248109	0.201974	0.224689	0.200724	0.227874	0.198755	0.214234	0.232522	0.195756	0.234159
nr4a2b_-_+_(65g)	0.237235	0.205205	0.200924	0.241719	0.254191	0.21787	0.255907	0.204857	0.223907	0.251751	0.258291	0.20327	0.217479	0.261949	0.216092	0.217131	0.198303	0.207268	0.206294	0.192911	0.228978	0.200252	0.204308
nr4a3_+_+_(35g)	0.232452	0.213328	0.212786	0.222338	0.232457	0.184833	0.250272	0.210432	0.300935	0.20228	0.276366	0.195892	0.238494	0.231914	0.20753	0.248156	0.197038	0.196986	0.194074	0.18427	0.212933	0.188545	0.193543
nr6a1a.1_-_+_(12g)	0.238764	0.204728	0.199543	0.243026	0.253325	0.222212	0.248604	0.203689	0.219878	0.257007	0.255315	0.202185	0.21479	0.262235	0.215511	0.214125	0.196514	0.209594	0.205857	0.194209	0.230873	0.202649	0.206351
otx1_+_+_(74g)	0.292193	0.19957	0.195899	0.21018	0.224236	0.18495	0.210303	0.258452	0.254964	0.198337	0.225213	0.211981	0.205488	0.212485	0.192458	0.29886	0.211855	0.234408	0.237818	0.193551	0.200455	0.180739	0.21074
otx2a_+_+_(35g)	0.259654	0.203394	0.198912	0.19194	0.202455	0.172122	0.205703	0.266037	0.300224	0.17782	0.216693	0.218458	0.205348	0.188341	0.18598	0.313631	0.204408	0.211965	0.225849	0.18539	0.194081	0.173657	0.191325
otx2b_+_+_(138g)	0.289438	0.200252	0.206599	0.211264	0.234734	0.186372	0.219052	0.249539	0.239202	0.203403	0.226098	0.220779	0.204975	0.218895	0.191541	0.282662	0.216053	0.233214	0.238786	0.197682	0.209505	0.187218	0.212957
patz1_+_+_(13g)	0.26944	0.194637	0.186991	0.251402	0.294012	0.207596	0.233893	0.192282	0.200882	0.257108	0.219012	0.195213	0.193275	0.261731	0.200372	0.211666	0.192879	0.219975	0.19478	0.207215	0.249788	0.205	0.217914
pbx1a_+_+_(28g)	0.212998	0.222802	0.198264	0.238086	0.258108	0.193195	0.276725	0.196893	0.264241	0.21482	0.280351	0.191134	0.242589	0.248782	0.219951	0.231864	0.191611	0.191892	0.183663	0.180934	0.213246	0.18941	0.191138
pbx4_+_+_(35g)	0.270154	0.212497	0.203917	0.234998	0.246362	0.181108	0.230229	0.219022	0.231275	0.20472	0.247913	0.220219	0.214718	0.233463	0.196743	0.245124	0.222903	0.223351	0.215571	0.205606	0.220747	0.193408	0.229661
pparab_+_+_(11g)	0.246057	0.198931	0.17955	0.226153	0.27662	0.255854	0.231625	0.175369	0.214091	0.302545	0.214468	0.180423	0.201163	0.246231	0.224628	0.199347	0.175498	0.200633	0.17835	0.199168	0.242499	0.199624	0.197684
rarga_+_+_(83g)	0.224506	0.20689	0.200283	0.261814	0.279346	0.194281	0.300611	0.192649	0.223084	0.226576	0.257181	0.191413	0.2156	0.27988	0.200121	0.209948	0.192387	0.196969	0.188745	0.188613	0.23849	0.195189	0.197334
rargb_+_+_(36g)	0.255131	0.205585	0.191396	0.277745	0.290348	0.189032	0.247813	0.187211	0.212911	0.219273	0.241587	0.19259	0.211631	0.275831	0.198952	0.206677	0.191932	0.213155	0.186652	0.200778	0.246272	0.195044	0.223145
rcor1_+_+_(23g)	0.24752	0.202739	0.196853	0.226668	0.242996	0.240206	0.236289	0.209558	0.2117	0.274632	0.23726	0.211254	0.21216	0.245022	0.224477	0.221767	0.202813	0.21159	0.213587	0.198204	0.223433	0.200854	0.209006
roraa_+_+_(39g)	0.22209	0.199872	0.192293	0.207379	0.24778	0.282547	0.22657	0.191075	0.227056	0.329591	0.221487	0.195294	0.211449	0.229988	0.236037	0.21214	0.185543	0.191007	0.189503	0.193776	0.226796	0.207027	0.187612
rreb1a_+_+_(150g)	0.276858	0.209386	0.203076	0.232544	0.254947	0.188435	0.22606	0.21358	0.227395	0.217002	0.237721	0.217733	0.212353	0.234559	0.20236	0.243785	0.213486	0.226155	0.2108	0.21177	0.22749	0.197798	0.228095
rreb1a_-_+_(64g)	0.24201	0.203067	0.201183	0.242294	0.250727	0.220665	0.248197	0.20557	0.217586	0.254475	0.253946	0.20512	0.213997	0.260815	0.214336	0.216485	0.19983	0.210027	0.209268	0.195214	0.230503	0.201607	0.207975
rreb1b_+_+_(58g)	0.265982	0.204274	0.193675	0.247195	0.286764	0.200841	0.243398	0.19256	0.216879	0.242682	0.237174	0.202053	0.204396	0.25557	0.204068	0.214118	0.195109	0.217717	0.191273	0.209323	0.240489	0.202558	0.219146
rxraa_+_+_(268g)	0.248054	0.207353	0.195019	0.25483	0.284113	0.193038	0.268933	0.193052	0.224513	0.229349	0.254787	0.195335	0.21235	0.270354	0.203264	0.212301	0.190742	0.20948	0.190151	0.197951	0.242117	0.199155	0.207349
rxrab_+_+_(27g)	0.216455	0.198228	0.223544	0.224246	0.278796	0.189001	0.369197	0.187673	0.210874	0.20847	0.236348	0.19091	0.199292	0.27452	0.187536	0.203109	0.187034	0.190978	0.185162	0.18612	0.20781	0.204438	0.18698
rxrba_+_+_(88g)	0.285264	0.202224	0.19904	0.231832	0.259115	0.185665	0.23427	0.218512	0.222451	0.210563	0.238391	0.214245	0.205002	0.236053	0.198488	0.244701	0.21313	0.234794	0.215235	0.209613	0.22006	0.193168	0.232568
rxrba_-_+_(57g)	0.243516	0.203789	0.201918	0.242296	0.250876	0.221277	0.242713	0.205871	0.216271	0.255595	0.250589	0.206198	0.214655	0.259338	0.215671	0.218005	0.200762	0.209354	0.210355	0.195907	0.231455	0.202258	0.208331
si:ch211-160f23.5_+_+_(35g)	0.261613	0.196219	0.209523	0.238415	0.260521	0.18712	0.24722	0.229103	0.206056	0.205668	0.247408	0.221115	0.197194	0.244422	0.190521	0.22016	0.210893	0.239208	0.219547	0.204015	0.223576	0.192415	0.228014
si:ch73-37h15.2_+_+_(106g)	0.290368	0.198915	0.196588	0.237351	0.260095	0.192745	0.222924	0.21619	0.209179	0.221035	0.229655	0.22047	0.196997	0.239386	0.194763	0.236287	0.213408	0.23516	0.21791	0.213596	0.226875	0.196446	0.237166
si:ch73-37h15.2_-_+_(194g)	0.23795	0.206811	0.201402	0.243317	0.254776	0.222613	0.249331	0.20084	0.221561	0.259352	0.254294	0.201877	0.217726	0.260608	0.218727	0.214795	0.196508	0.205158	0.203689	0.194048	0.23435	0.20275	0.203823
smarcc1a_+_+_(148g)	0.279269	0.203083	0.200519	0.232282	0.252168	0.192763	0.227398	0.221411	0.21835	0.218882	0.238474	0.221097	0.205316	0.236718	0.201113	0.243196	0.215606	0.230014	0.2204	0.210678	0.221449	0.194907	0.229258
smarcc1a_-_+_(165g)	0.229384	0.206977	0.200526	0.246254	0.259542	0.227627	0.255635	0.194495	0.221886	0.266379	0.255792	0.196906	0.217729	0.265969	0.220211	0.206787	0.191104	0.200093	0.196983	0.190899	0.239084	0.20608	0.199885
smarcc1b_-_+_(11g)	0.231088	0.214718	0.195796	0.243885	0.256467	0.231573	0.232769	0.183694	0.223263	0.277221	0.243776	0.190738	0.230011	0.256031	0.23137	0.204697	0.183018	0.19701	0.182642	0.191488	0.251217	0.213178	0.196891
sox10_+_+_(151g)	0.268622	0.205387	0.196362	0.226422	0.25246	0.232226	0.214544	0.196506	0.221054	0.273064	0.239667	0.204497	0.212615	0.229294	0.232339	0.222624	0.197313	0.219641	0.1984	0.205656	0.229823	0.208175	0.220203
sox19a_-_+_(15g)	0.268422	0.206612	0.195812	0.241513	0.258639	0.220452	0.23245	0.190231	0.21605	0.256366	0.245198	0.198704	0.214466	0.252346	0.22402	0.219448	0.192143	0.217952	0.193201	0.199852	0.232317	0.205502	0.212716
sox2_+_+_(146g)	0.238245	0.221762	0.210935	0.239603	0.244731	0.194238	0.236098	0.206183	0.254731	0.224956	0.274755	0.204611	0.235776	0.239945	0.218394	0.234132	0.19927	0.204885	0.197403	0.19405	0.227965	0.199629	0.203388
sox2_-_+_(59g)	0.298626	0.193465	0.193385	0.235653	0.263215	0.201761	0.229135	0.211865	0.203696	0.229486	0.219603	0.214245	0.192293	0.239569	0.19666	0.236946	0.211499	0.239025	0.215339	0.213967	0.222218	0.19676	0.238796
sox3_+_+_(12g)	0.243444	0.20983	0.234415	0.191103	0.200042	0.176222	0.180475	0.233235	0.231148	0.196181	0.22019	0.24896	0.226663	0.187308	0.200789	0.25146	0.217639	0.214496	0.234238	0.218279	0.196972	0.190756	0.221497
sox4a_-_+_(103g)	0.298357	0.19775	0.197257	0.232176	0.262105	0.192352	0.223126	0.214436	0.206901	0.217054	0.226926	0.221201	0.19551	0.233778	0.194841	0.232236	0.214078	0.242059	0.21587	0.218071	0.224763	0.197041	0.242563
sox6_+_+_(112g)	0.292729	0.202348	0.195863	0.229952	0.269164	0.188912	0.235845	0.206952	0.224399	0.220874	0.23889	0.206809	0.203427	0.236689	0.202472	0.24118	0.203679	0.231421	0.205817	0.208153	0.227396	0.198887	0.227692
sox9a_+_+_(122g)	0.293444	0.200853	0.19695	0.236083	0.254478	0.190872	0.225437	0.209965	0.213536	0.214543	0.231061	0.218663	0.201305	0.235859	0.196354	0.235996	0.215888	0.234203	0.211893	0.221866	0.223246	0.194019	0.247101
sox9b_+_+_(248g)	0.307903	0.196266	0.19964	0.222856	0.243743	0.192284	0.21402	0.223379	0.213356	0.215344	0.226706	0.224329	0.19829	0.224694	0.197406	0.247675	0.217642	0.245234	0.22933	0.214818	0.213639	0.194336	0.238991
sox9b_-_+_(114g)	0.229213	0.209421	0.195031	0.249262	0.271916	0.220119	0.251854	0.189751	0.224938	0.26722	0.25654	0.192602	0.219101	0.264528	0.220121	0.20628	0.190655	0.198053	0.187385	0.192983	0.242422	0.206721	0.202065
sp3b_+_+_(26g)	0.285755	0.194502	0.201484	0.23606	0.261883	0.185642	0.235062	0.220282	0.208519	0.209209	0.233751	0.217646	0.197093	0.242486	0.19109	0.228454	0.210554	0.237682	0.22249	0.208611	0.219882	0.193279	0.231691
srebf1_-_+_(22g)	0.243977	0.203764	0.201473	0.242335	0.251126	0.219195	0.24331	0.205244	0.216901	0.254963	0.251493	0.205533	0.215167	0.259601	0.21663	0.217227	0.200211	0.209202	0.210514	0.19584	0.231067	0.201664	0.207768
tbx15_+_+_(18g)	0.253205	0.225655	0.200815	0.226813	0.22566	0.169761	0.214145	0.220504	0.240815	0.177394	0.232227	0.229017	0.225187	0.216477	0.186526	0.265597	0.26359	0.210753	0.210823	0.22031	0.206553	0.180144	0.243645
tbxta_+_+_(17g)	0.262331	0.196945	0.202764	0.214813	0.229476	0.203085	0.21128	0.241878	0.219572	0.216648	0.226164	0.22689	0.207407	0.218663	0.210098	0.264644	0.232069	0.223174	0.251349	0.199777	0.200488	0.185863	0.220834
tead1a_+_+_(192g)	0.255709	0.215464	0.207874	0.228178	0.251421	0.183339	0.239968	0.222457	0.245179	0.207447	0.253468	0.21782	0.220489	0.234959	0.200973	0.257165	0.212579	0.214344	0.210352	0.200267	0.223477	0.193897	0.211746
tead1a_-_+_(125g)	0.246046	0.202186	0.198849	0.243763	0.255582	0.223471	0.245787	0.201565	0.214808	0.261807	0.249209	0.202865	0.212006	0.26125	0.216878	0.213761	0.197262	0.209648	0.205714	0.196194	0.232805	0.203875	0.208959
tead1b_+_+_(61g)	0.247079	0.211873	0.202489	0.225017	0.254707	0.184403	0.269691	0.22408	0.246768	0.202812	0.25882	0.211819	0.216385	0.239966	0.195987	0.26193	0.212142	0.209353	0.208673	0.19397	0.215629	0.18907	0.206683
tead1b_-_+_(50g)	0.243879	0.207326	0.202481	0.248666	0.256155	0.217679	0.242192	0.199991	0.216307	0.254597	0.250441	0.204745	0.216933	0.259222	0.216922	0.213733	0.196906	0.209022	0.20348	0.197457	0.236418	0.204673	0.208915
tead3a_+_+_(232g)	0.234541	0.220555	0.20427	0.241847	0.261585	0.188272	0.256106	0.201011	0.250141	0.220574	0.273679	0.202757	0.230868	0.25581	0.211654	0.228035	0.195585	0.201715	0.192598	0.193913	0.233191	0.197026	0.199039
tead3b_+_+_(234g)	0.2398	0.215624	0.202695	0.238257	0.264747	0.187221	0.265449	0.20583	0.248095	0.214882	0.27449	0.203244	0.22423	0.253439	0.20542	0.231616	0.197591	0.206756	0.195282	0.194434	0.228059	0.194333	0.202103
tfap2a_+_+_(615g)	0.296462	0.198824	0.199916	0.226661	0.248078	0.193185	0.220042	0.222695	0.21493	0.217517	0.231257	0.221709	0.201695	0.231038	0.198787	0.246944	0.216325	0.239256	0.224679	0.213131	0.217173	0.194354	0.235266
tfap2a_-_+_(59g)	0.229332	0.208728	0.200169	0.250393	0.267409	0.220491	0.258552	0.194709	0.226229	0.260918	0.255957	0.194612	0.21912	0.264654	0.216064	0.207949	0.192043	0.199045	0.193906	0.189812	0.237549	0.203488	0.201342
tfap2b_+_+_(45g)	0.251474	0.201054	0.200194	0.227366	0.256063	0.245672	0.221684	0.192105	0.214601	0.300233	0.229022	0.197689	0.207315	0.233828	0.232758	0.212887	0.191499	0.207497	0.195915	0.196828	0.234188	0.217826	0.211524
tfap2b_-_+_(53g)	0.276106	0.20514	0.197985	0.238103	0.257353	0.181877	0.244897	0.219379	0.22598	0.205206	0.243522	0.212991	0.207757	0.244277	0.193293	0.24946	0.211443	0.226857	0.215428	0.206043	0.223028	0.189828	0.225808
tfap2c_+_+_(26g)	0.24502	0.193098	0.206943	0.207935	0.236715	0.200752	0.226892	0.250672	0.212033	0.229405	0.209762	0.228415	0.192604	0.21362	0.189971	0.270058	0.223083	0.208776	0.25393	0.194275	0.226639	0.207397	0.206421
tfdp1a_+_+_(134g)	0.291757	0.195816	0.197093	0.237483	0.258507	0.193999	0.225761	0.218763	0.20673	0.220516	0.22913	0.218052	0.195011	0.241278	0.19514	0.234398	0.214007	0.238109	0.220842	0.212302	0.223056	0.196047	0.238634
tfeb_+_+_(136g)	0.230747	0.199261	0.190592	0.218981	0.249979	0.29135	0.222196	0.188174	0.210698	0.337356	0.228328	0.192461	0.205251	0.23442	0.2466	0.206658	0.187123	0.194846	0.191499	0.190759	0.228528	0.210294	0.195405
tfec_+_+_(255g)	0.235922	0.199321	0.194648	0.216979	0.248073	0.287143	0.215528	0.186755	0.213822	0.334915	0.229792	0.191895	0.208701	0.230164	0.251724	0.206105	0.186502	0.199526	0.188651	0.190654	0.225461	0.217413	0.19831
thrab_-_+_(42g)	0.248933	0.214584	0.199573	0.235411	0.261974	0.190417	0.259005	0.200212	0.24043	0.223751	0.27073	0.201671	0.227659	0.255131	0.212983	0.226274	0.195045	0.21072	0.19633	0.197288	0.227835	0.195289	0.206047
twist1b_+_+_(20g)	0.282713	0.193839	0.197821	0.225833	0.254508	0.201034	0.224742	0.226368	0.206058	0.224423	0.229281	0.222271	0.194768	0.231474	0.195129	0.235106	0.215166	0.239932	0.228217	0.214517	0.217244	0.195278	0.23369
usf1l_-_+_(37g)	0.22278	0.206028	0.189273	0.234422	0.265067	0.263945	0.24731	0.183073	0.220096	0.306544	0.250829	0.18369	0.216337	0.254737	0.239149	0.200287	0.180718	0.194384	0.180162	0.182314	0.233702	0.207996	0.191827
usf2_+_+_(89g)	0.260135	0.191643	0.188721	0.217042	0.2465	0.303543	0.20163	0.198328	0.20226	0.322727	0.214367	0.201671	0.195404	0.221512	0.231216	0.215665	0.195581	0.215875	0.200492	0.200477	0.216305	0.201445	0.212014
usf2_-_+_(14g)	0.226724	0.210542	0.198497	0.248143	0.264758	0.207637	0.272517	0.189427	0.228148	0.249141	0.269093	0.190779	0.225996	0.277788	0.218795	0.204362	0.187188	0.196242	0.191812	0.183712	0.231164	0.200138	0.194854
vdrb_+_+_(29g)	0.219407	0.200879	0.19219	0.244986	0.27252	0.234452	0.286141	0.186749	0.21747	0.27329	0.251197	0.188576	0.210121	0.270778	0.216975	0.20219	0.186091	0.195875	0.185995	0.186557	0.23141	0.20366	0.191799
zeb1a_+_+_(461g)	0.294943	0.197281	0.199367	0.229206	0.250794	0.190844	0.222754	0.225911	0.212607	0.214161	0.229302	0.221719	0.197782	0.233023	0.194359	0.247251	0.218259	0.239877	0.22604	0.211972	0.217438	0.193644	0.237881
zeb1b_+_+_(276g)	0.300126	0.199239	0.198305	0.228346	0.256612	0.194543	0.221114	0.216545	0.218791	0.222444	0.228999	0.214948	0.20106	0.231652	0.200692	0.244514	0.210299	0.238635	0.217344	0.210938	0.220259	0.196798	0.234112
zeb1b_-_+_(21g)	0.232682	0.214311	0.209917	0.227383	0.240348	0.190814	0.234266	0.230074	0.240551	0.21453	0.269177	0.225538	0.220517	0.23601	0.207235	0.255509	0.218613	0.206815	0.214182	0.196871	0.225916	0.190677	0.202551
zic1_+_+_(86g)	0.231602	0.230201	0.223448	0.208589	0.213329	0.183901	0.227169	0.232306	0.283768	0.200182	0.270823	0.215228	0.255239	0.207505	0.216476	0.264714	0.21204	0.202495	0.21036	0.189819	0.195021	0.185739	0.203374
zic2a_+_+_(43g)	0.270089	0.202939	0.222378	0.193072	0.200678	0.182057	0.194597	0.267586	0.24549	0.187276	0.218205	0.24201	0.207193	0.191744	0.193556	0.310249	0.242931	0.224056	0.245736	0.205433	0.190142	0.184616	0.21661
zic2b_+_+_(131g)	0.294945	0.200526	0.20416	0.213695	0.232633	0.189225	0.211513	0.235887	0.229979	0.208656	0.230608	0.226755	0.206707	0.21636	0.200745	0.268628	0.221554	0.237123	0.233648	0.209892	0.208382	0.190593	0.229369
zic4_+_+_(57g)	0.232857	0.213727	0.228673	0.199152	0.208578	0.19514	0.213469	0.252495	0.266553	0.208514	0.235349	0.227476	0.233636	0.200459	0.213011	0.283797	0.220254	0.201498	0.230685	0.195558	0.199829	0.188629	0.20149
zic6_+_+_(99g)	0.254906	0.215343	0.230578	0.196873	0.206855	0.178076	0.211694	0.250756	0.275052	0.194299	0.242573	0.223606	0.234484	0.202967	0.200678	0.299586	0.216504	0.213461	0.230959	0.19292	0.19583	0.187866	0.200194
znf143b_+_+_(33g)	0.290998	0.195621	0.196479	0.23877	0.26173	0.1913	0.225334	0.215163	0.204262	0.213629	0.224739	0.21949	0.191629	0.241917	0.191304	0.23636	0.214731	0.235541	0.216382	0.217333	0.226843	0.19411	0.237115
znf598_+_+_(18g)	0.240102	0.207707	0.189353	0.231786	0.256462	0.247366	0.21075	0.187156	0.213389	0.304382	0.222044	0.196334	0.208727	0.234983	0.23056	0.203814	0.186902	0.199635	0.189857	0.200947	0.259275	0.212954	0.206574
znf711_+_+_(54g)	0.284482	0.203216	0.201993	0.229623	0.25275	0.188819	0.221872	0.224166	0.220819	0.207634	0.23287	0.221703	0.203961	0.228973	0.195271	0.248892	0.223347	0.236406	0.218723	0.210237	0.216821	0.1925	0.237827
znf740a_+_+_(112g)	0.289155	0.198138	0.199704	0.231065	0.259426	0.190074	0.228078	0.220661	0.214408	0.215654	0.228947	0.218777	0.198566	0.235849	0.195677	0.243964	0.215458	0.235333	0.219772	0.212501	0.222976	0.195777	0.235085
