## Supplementary material for "Endothelial regulatory circuits control cranial neural crest migration and plasticity": Table_S6_Primer sgRNA spacer

### Sheet: Sheet1
10x multiome amplicon-seq primers
Cherry_1_NEBNext_i706_Primer	CAAGCAGAAGACGGCATACGAGATACGAATTCGTGACTGGAGTTCAGACGTGTGCTCTTCCGATCTTCGTGGAACAGTACGAACGC
Cherry_2_NEBNext_i707_Primer	CAAGCAGAAGACGGCATACGAGATAGCTTCAGGTGACTGGAGTTCAGACGTGTGCTCTTCCGATCTACATCACCTCCCACAACGAG
foxd3mut_1_NEBNext_i704_Primer	CAAGCAGAAGACGGCATACGAGATGGAATCTCGTGACTGGAGTTCAGACGTGTGCTCTTCCGATCTTGGTCGCTACACATTCACCC
foxd3mut_2_NEBNext_i705_Primer	CAAGCAGAAGACGGCATACGAGATTTCTGAATGTGACTGGAGTTCAGACGTGTGCTCTTCCGATCTGTCCCATGCAAAACAAGCCC
foxd3_1_NEBNext_i701_Primer	CAAGCAGAAGACGGCATACGAGATCGAGTAATGTGACTGGAGTTCAGACGTGTGCTCTTCCGATCTTACCCGTACATTCCCCCTGT
foxd3_2_NEBNext_i702_Primer	CAAGCAGAAGACGGCATACGAGATTCTCCGGAGTGACTGGAGTTCAGACGTGTGCTCTTCCGATCTGCCTGGCAAAACTCCATTCG
foxd3_3_NEBNext_i703_Primer	CAAGCAGAAGACGGCATACGAGATAATGAGCGGTGACTGGAGTTCAGACGTGTGCTCTTCCGATCTGCTCAGTGGAATCTGCGAGT
NEBNext i501 Primer	AATGATACGGCGACCACCGAGATCTACACTATAGCCTACACTCTTTCCCTACACGACGCTCTTCCGATC*T
Spacer sequences of sgRNAs
tyr-1	GAAAGTTACAACCTCCGCG
tyr-2	GATGTTGGCGAACATTGGCG
tyr-3	GAACCTCTGCCTCTCGGTAG
tyr-4	GATACTGCGGCCCGTTGGGA
Cherry-1	CAAGTAGTCGGGGATGTCGG
Cherry-2	CCACTTGAAGCCCTCGGGGA
Cherry-3	GTGATGAACTTCGAGGACGG
tfec-1 (Dr.Cas9.TFEC.1.AR)	GTACCACCTCAACCAGACGC
tfec-2 (Dr.Cas9.TFEC.1.AN)	TGCCCATCCACTCCCAGGAC
tfec-3	TCTTTCTTTGGCCAGGACCC
tfec-4	GGCGATACAACATCAACTAC
fli1a-1	GCAAGAGTGGATTAATCAGC
fli1a-2	GACGATGACTCTCCTCTCAT
fli1a-3	CATTAAGGAGTACGGTCTTC
fli1a-4	GACCTCGGTGTTATAAACGC
tfeb-9	CAGTCATTTGGATGTGTACA
tfeb-10	TCTTGATGGCTAGATTCGCA
tfeb-11	AGATGTAGAAGCTCGTGCAA
mitfa-3	GATAATTCCCTTTTGACGGC
mitfa-4	GACTCTTATCAAAGACCTGA
mitfa-5	GCCGAGCACGGCATGACCCC
mitfa-6	TAAGAGTCAAACTTGCCACA
bhlhe40-6	ACGAGGAATGAAGCGCAGTG
bhlhe40-7	GGCAGTTTGTACGTATCCTG
bhlhe40-8	CGAGTGCATCGCGCAGTTGA
rxraa-2	ACACCGTTGAGGCCTAAGGG
rxraa-3	GAGTGGGGTGCCCGAGGGCT
rxraa-6 (Dr.Cas9.RXRAA.1.AD)	GCCATTGAATGAGGCCCCAT
rarga-3 (Dr.Cas9.RARGA.1.AB)	GGGCACCATCTCCTCCGAAC
rarga-4	AACACGCGGTGGAGGTGGCG
rarga-5	CAGAGAGCTATGAGCTGAGT
erf-2	AAACTTACCCGTATCGCCCG
erf-3	CTCTCCAACATGAAGACCCC
erfl3-1 (CD.Cas9.ERFL3.TRRL1733.AA)	TCTGGAGCCTGGACTCGACT
erfl3-4	GGTAACTTACCCGAGTCCCC
erfl3-5	CTTGCGTGCGCCCCACAGCC
elk3-1	TGGAGAGTGCTATCACGCTG
elk3-3	ATTTGCTGGACGTCCAACGA
elk3-4	GAAGAAGTCGCCAAACTCTG
elk3-5	CATAGTAGTAGCGTAGCGCT
nr2f5-1	CGGAGACAAAATTCCCAATG
nr2f5-2	GGAGAGCGCATCGTTGCCCG
nr2f5-3	AACCTGAGTTACACCTGCCG
nr2f5-4	GGTACGGCTGACCATTATAC
etv2-1	AGTTTTCGGCATACTGCTGT
etv2-2 (same as ZDB-CRISPR-131024-1)	AGAACTCAGGAGGTTCCTGC
etv2-6	TCTTCACCACTGCAGTCTGG
smarcc1a-1	TTCCCGTACACCCGATCGTA
smarcc1a-2	AGCGAGAACACACCAGTGAA
smarcc1a-3	GACTCCACAGGGGTGCTAGG
ebf3a.1-2	ACTATGAAAGAGGAACCGCT
ebf3a.1-3	GTGTGCATCCACGATCGGAC
ebf3a.1-4	CGATCGTGGATGCACACGGC
ebf3a.1-5	CCCCCGCAGTGGAGTTGGTC
nr2f2-1	CTCTCATCGCAAACCCAAGG
nr2f2-2	GCCACAGCATATAGAGTGCG
nr2f2-3	ATGGCCAGTTCACTTGCGAG
ets1-1	GGCCTTCTGTCCACTCACGC
ets1-2	ACTGAACTCATTCACCGTCC
ets1-3	TTTGTGGGCGACATCCTCTG
elf1-1	CGACCCTTCGGTGTTTCCAG
elf1-2	ATCACCGCTGGAAACACCGA
elf1-3	TAGGTAACACCATCTACCTG
bach2b-1	GTCGGAGAGCAATCACTCAG
bach2b-2	CGATGGTGTGTGCAAGCAAG
bach2b-3	TCAGGGGCCTGTGACCGACT
bach2a-1	GTGCCGGCGATAGGGCAAAG
bach2a-2	TAGAGAGCTCGAACTGGGGC
bach2a-3	GTTTGTGAATCTCCCGCTCC
tead1a-1	TCTACCCTCCCTGTGGCCGG
tead1a-2	TTTTCCGCCGGCCACAGGGA
tead1a-3	CAGATACATCAAACTGCGAA
tead1b-1	ATCAGCTCGTTTCGACCTGA
tead1b-2	CGGTTCTGAGTTTAATGTAT
tead1b-3	GACGTACCTTGATGGCAGCT
ebf1b-1	AACAGCCGCCCTCAAATCTT
ebf1b-2	TGATCGACAAGGTCAGCCGG
ebf1b-3	CGACGACTGGACCCATCAGA
ebf3a-1	GTGCCGGGATGAACGCTGTC
ebf3a-2	AGTATGAAAGAGGAGCCCAT
ebf3a-3	GAAAGCGTCGCATGTCTCGT
